# Features of Functional Human Genes

**DOI:** 10.1101/2020.10.10.334193

**Authors:** Helena B. Cooper, Paul P. Gardner

## Abstract

Proteins and non-coding RNAs are functional products of the genome that carry out the bulk of crucial cellular processes. With recent technological advances, researchers can sequence genomes in the thousands as well as probe for specific genomic activities of multiple species and conditions. These studies have identified thousands of potential proteins, RNAs and associated activities, however there are conflicting conclusions on the functional implications depending upon the burden of evidence researchers use, leading to diverse interpretations of which regions of the genome are “functional”. Here we investigate the association between gene functionality and genomic features, by comparing established functional protein-coding and non-coding genes to non-genic regions of the genome. We find that the strongest and most consistent association between functional genes and any genomic feature is evolutionary conservation and transcriptional activity. Other strongly associated features include sequence alignment statistics, such as maximum between-site covariation. We have also identified some concerns with 1,000 Genomes Project and Genome Aggregation Database SNP densities, as short non-coding RNAs tend to have greater than expected SNP densities. Our results demonstrate the importance of evolutionary conservation and transcription for sequence functionality, which should both be taken into consideration when differentiating between functional sequences and noise.
