## Supplemental_Table_S1 for "Features of Functional Human Genes"

### Sheet: Data sheet 1 Potential features
Feature Name (Figure)	Feature Name (CSV)	Description	Calculated Using	Comments
Intrinsic sequence
GC%	GC_percentage	GC%	-
Neutral Predictor	Start	Start location from chromosome coordinates	-	Is used to determine features that were performing worse than a value that should have little significance.
Sequence conservation					Inclusion criteria
PhastCons Max	MaxPhastCons	Maximum PhastCons from UCSC Multiz100way alignment	bigWigSummary	UCSC data	Must be a genome-wide statistic
PhastCons Avg	MeanPhastCons	Average PhastCons from UCSC Multiz100way alignment	bigWigSummary	UCSC data	Non-redundant
PhyloP Max	MaxPhyloP	Maximum PhyloP from UCSC Multiz100way alignment	bigWigSummary	UCSC data	Be unbiased towards known genes
PhyloP Avg	MeanPhyloP	Average PhyloP from UCSC Mulitz100way alignment	bigWigSummary	UCSC data	Readily accessible for the GRCh38
GERP Score Max	mammals_max_gerp	Maximum GERP Score from 111 mammal Ensembl alignment	bedtools	Ensembl data	Package must be reasonable up to date and installable
GERP Scrore Avg	mammals_mean_gerp	Average GERP Score from 111 mammal Ensembl alignment	bedtools	Ensembl data
Transcriptome Expression
Tissue RPKM	RPKM_tissue	Highest RPKM observed across 71 small and total tissue RNAseq datasets.	samtools
Tissue MRD	MRD_tissue	Maximum read depth observed across 71 small and total tissue RNAseq datasets.	samtools
Primary Cell RPKM	RPKM_primary_cell	Highest RPKM observed across 140 small and total primary cell RNAseq datasets.	samtools
Primary Cell MRD	MRD_primary_cell	Maximum read depth observed across 140 small and total primary cell RNAseq datasets.	samtools
Genomic repeat association
Genomic Copies (E-val<0.01)	Genome_copy_number	Number of sequence hits within human genome	blastn
Repeat Distance Min	Dfam_min_distance	Minimum distance from sequence to non-overlapping Dfam element	bedtools
Repeat Distance Sum	Dfam_sum_distance	Sum of upstream and downstream min distance to non-overlapping Dfam element	bedtools
Protein/RNA specific features
Protein-coding signals:
Fickett Score	Fickett_score	Coding potential based on nucleotide composition and codon usage bias	CPC2	Originally in Python2, but was converted to Python3.
RNAcode Coding Potential	RNAcode_score	Coding signals in genome alignments (e.g. syonymous mutations, frame-preserving indels, ...)	RNAcode
RNA structure:
Covariance Max	Max_covariance	Maximum pairwise covariance	R-scape
Covariance Min E-value	Min_covariance_Eval	E-value associated with Minimum pairwise covarianec	R-scape
Secondary Structure MFE	MFE	Minimum Free Energy for secondary structure from single sequence	RNAfold
Accessibility	Accessibility	Number of target sites available to base pairing from single sequence	RNAfold
RNAalifold Score	RNAalifold_score	Predicted MFE for multiple species predicted secondary structure	RNAalifold
RNA:RNA interactions:
Interaction Energy Min	InteractionMIN	Minimum free energy of interaction	IntaRNA
Interaction Energy Avg	InteractionAVE	Average free energy of interaction	IntaRNA
Population variation
1kGP SNP Count	1000G_SNPs	All SNPs from 1000 Genomes Project (Phase 3)	vcftools	Coordinate conversion from Hg38 to Hg19 was done prior to retrieving SNP data.
1kGP SNP Density	1000G_SNPsDensity	SNP Density from 1000 Genomes Project (Phase 3)	vcftools
1kGP Average MAF	aveMAF	Average minor allele frequency observed across all 1kGP SNPs	vcftools
gnomAD SNP Count	gnomAD_SNP_count	All SNPs from Genome Aggregation Database v3	vcftools
gnomAD SNP Density	gnomAD_SNP_density	SNP Density from Genome Aggregation Database v3	vcftools
gnomAD Average MAF	gnomAD_avg_MAF	Average minor allele frequency observed across all gnomAD SNPs	vcftools

### Sheet: Data sheet 2 Excluded features
Feature Name	Description	Calculated Using	Reason for Removal
Transcriptome Expression
Average read count across datasets	Average number of counts across 12 RNAseq datasets	samtools	Used small number of RNAseq datasets, may be biased by cancer cell lines.
Avg RNAseq Counts	Average number of counts divided by sequence length	samtools	Used small number of RNAseq datasets, may be biased by cancer cell lines.
Max Read Depth	Maximum read depth observed across 12 RNAseq datasets	samtools	Used small number of RNAseq datasets, may be biased by cancer cell lines.
Avg Gtex Expression	Average expression from Gtex transcription data	bigBedSummary	Not genome wide, biased towards known genes.
Genomic repeat association
Genomic copies (100%)	Number of 100% sequence matches within human genome	blastn	Captured by genome_copy_number (redundant).
Protein/RNA specific features
Protein-coding signals:
PhyloCSF	Distinguished between coding and non-coding sequence	PhyloCSF	Redundant with RNAcode. Difficult to install. No significance evaluation.
INDEL-free	Used indels-purifying selection to identify functional DNA	NA	Not available for GRCh38.
CPAT	Distinguished between coding and non-coding sequence	CPAT	Python 2 dependencies that could not be converted.
RNA structure:
CM-HMM bitscore	CM-HMM score generated using Rfam data	cmscan	Only computable for sequences homologous to a Rfam family.
Significant co-varying basepairs	Number of significant co-varying base pairs	R-scape	Captured by maximum covariance.
Minimum Covariance	Minimum pairwise covariance	R-scape	Unlikely to be informative.
Pairwise Covariance Sum	Sum of pairwise covariance	R-scape	Unlikely to be informative.
Significant covariance	Presence/Absence of significant covariance	R-scape	Unlikely to be informative.
RNA:RNA interactions:
InterRNA Interactions	Match to InterRNA Interactome Database	NA	Only applicable to known genes/RNA (ie: not a genome-wide feature).
Population variation
SNP Count (dbSNP151)	All SNPs in a ncRNA from the dbSNP151 database	bedtools	Redundant (1kGP) & potentially biased to known genes.
Average SNPs (dbSNP151)	Average number of SNPs from the dbSNP151 database	bedtools	Redundant (1kGP) & potentially biased to known genes.
Transitions (1kGP)	Number of transitions	vcftools	Captured by transition/transversion ratio.
Transversions (1kGP)	Number of transversion	vcftools	Captured by transition/transversion ratio.
Fu and Li's F (1kGP)	Fu and Li's F	popgenome	Redundant/Captured by Fu & Li's D.
Tajima's D (1kGP)	Tajima's D from 1000 Genomes Project (Phase 3)	popgenome	Couldn't be calculated for gnomAD data.
Fu and Li's D (1kGP)	Fu and Li's D from 1000 Genomes Project (Phase 3)	popgenome	Couldn't be calculated for gnomAD data.
Transitions:Transversions (1kGP)	Ratio of transitions to transversion from 1000G SNPs	vcftools	Unlikely to be informative.
Regulation
CRE Presence	Presence of Cis Regulatory Element from ENCODE data	bigBedToBed	Uninformative (mostly NAs produced in functional and negative control sequences), not genome wide.
	Inclusion criteria
	Must be a genome-wide statistic
	Non-redundant
	Be unbiased towards known genes
	Readily accessible for the GRCh38
	Package must be reasonable up to date and installable
