## Supplemental_Table_S3 for "Features of Functional Human Genes"

### Sheet: Association with functionality
	Protein-coding		Short ncRNA		lncRNA
	Spearman correlation	Random forest	Spearman correlation	Random forest	Spearman correlation	Random forest
Intrinsic sequence
Neutral Predictor	F	F	F	F	F	F
GC%	T	T	T	T	T*	T*
Sequence conservation
PhastCons Avg	T	T	T	T	F	F
PhastCons Max	T	T	T	T	T	T
PhyloP Avg	T	T	T	T	F	F
PhyloP Max	T	T	T	T	F	F
GERP Score Avg	T	T	T	T	T	T
GERP Scrore Max	T	T	T	T	T	T
Transcriptome Expression
Tissue RPKM	T	T	T	T	T	T
Tissue MRD	T	T	T	T	T	T
Primary Cell RPKM	T	T	T	T	T	T
Primary Cell MRD	T	T	T	T	T	T
Genomic repeat association
Genomic Copies (E-val<0.01)	T	T	F	T	F	F
Repeat Distance Min	T	T	T	T	T	F
Repeat Distance Sum	T	F	T	T	T	T
Protein/RNA specific features
Protein-coding signals:
Fickett Score	T	T	F	F	T*	T*
RNAcode Coding Potential	T	T	T	F	F	T
RNA structure:
Covariance Max	T	T	T	T	T	T
Covariance Min E-value	T	F	T	T	T	F
Secondary Structure MFE	F	F	T	T	F	F
Accessibility	F	F	T	T	F	F
RNAalifold Score	T	T	F	T	T	F
RNA:RNA interactions:
Interaction Energy Min	T	F	T	T	F	F
Interaction Energy Avg	F	F	T	T	F	F
Population variation
1kGP SNP Count	F	F	T	F	F	F
1kGP SNP Density	F	F	T*	T*	F	F
1kGP Average MAF	T	F	F	F	F	F
gnomAD SNP Count	T	F	T	F	F	F
gnomAD SNP Density	T	F	T	F	F	T
gnomAD Average MAF	T	F	F	F	F	F
Number of potential associated features:	17		19		9
(Does not include T* features)
* While these features are appear assoicated with sequence functionality, the underlying data suggests that the values observed don't truly reflect a difference functionality.
